# Condensins-mediated mitotic folding persists as a structural echo in interphase chromatin

**DOI:** 10.1101/2025.08.08.669285

**Authors:** Anastasia Yunusova, Egor Tsoi, Alexander Smirnov, Tatiana Shnaider, Inna Pristyazhnuk, Maria Gridina, Evgeny Kazakov, Igor Kireev, Myakinkov Ivan, Miroslav Nuriddinov, Veniamin Fishman, Nariman Battulin

## Abstract

The Structural Maintenance of Chromosomes (SMC) protein complexes, cohesin and condensins, orchestrate cell cycle-dependent transitions in chromosome folding: from the relatively decondensed interphase chromatin, organized into dynamic DNA loops by cohesin, to the highly condensed arrays of DNA loops in mitotic chromosomes formed by condensins. Here, using Hi-C data from mouse embryonic stem cell lines with auxin-inducible degron-tagged subunits of SMC complexes, we clarify the role of condensins in shaping chromatin contacts within the interphase nucleus. We found that depletion of condensin I leads to weakened segregation of chromatin into A and B compartments. We also show that the contact patterns established by condensins during mitosis are preserved in interphase, suggesting a structural memory of mitotic chromosome folding. Condensins influence chromocenter organization: in the absence of condensin II during mitosis, centromeres tend to cluster, forming hyperclusters of pericentric heterochromatin. In contrast, depletion of condensin I reduces the number of heterochromatin clusters, consistent with enhanced chromosome territoriality. By combining a cohesin-degron system with Mcph1 knockout, we established an artificial model in which condensin II becomes the major driver of chromatin folding in interphase nuclei following cohesin depletion. Unlike extrusive cohesin, condensin II does not stall at sequence-specific sites and forms large, randomly positioned loops on interphase chromatin. Moreover, condensin II activity during interphase does not interfere with cohesin-dependent structures such as TADs and chromatin loops.

**Graphical abstract:** 
