## Supplementary Table S1 for "Condensins-mediated mitotic folding persists as a structural echo in interphase chromatin"

### Sheet: Hi-C metrics
Cell line	Ncaph-AID	Ncaph-AID	Ncaph-AID	Ncaph-AID	Ncaph2-AID	Ncaph2-AID	Ncaph2-AID	Ncaph2-AID	Ncaph-AID	Ncaph-AID	Ncaph-AID	Ncaph-AID	Ncaph2-AID	Ncaph2-AID	Ncaph2-AID	Ncaph2-AID	Rad21-AID	Rad21-AID	Rad21-AID	Rad21-AID	Smc2-AID	Smc2-AID	Smc2-AID	Smc2-AID	Mcph1KO_Rad21-AID	Mcph1KO_Rad21-AID	Mcph1KO_Rad21-AID	Mcph1KO_Rad21-AID	Ncaph-AID	Ncaph-AID	Ncaph-AID	Ncaph-AID	Ncaph-AID	Ncaph-AID	Ncaph-AID	Ncaph-AID
treatment	DMSO 2 h	DMSO 2 h	Aux 2 h	Aux 2 h	DMSO 2 h	DMSO 2 h	Aux 2 h	Aux 2 h	DMSO 24 h	DMSO 24 h	Aux 24 h	Aux 24 h	DMSO 24 h	DMSO 24 h	Aux 24 h	Aux 24 h	DMSO 2 h	DMSO 2 h	Aux 2 h	Aux 2 h	DMSO 2 h	DMSO 2 h	Aux 2 h	Aux 2 h	DMSO 2 h	DMSO 2 h	Aux 2 h	Aux 2 h	Aux	Aux	DMSO	DMSO	Aux	Aux	DMSO	DMSO
replicas	r1	r2	r1	r2	r1	r2	r1	r2	r1	r2	r1	r2	r1	r2	r1	r2	r1	r2	r1	r2	r1	r2	r1	r2	r1	r2	r1	r2	r1	r2	r1	r2	r1	r2	r1	r2
experiment	acute	acute	acute	acute	acute	acute	acute	acute	chronic	chronic	chronic	chronic	chronic	chronic	chronic	chronic	acute	acute	acute	acute	acute	acute	acute	acute	acute	acute	acute	acute	WholeCycleOff	WholeCycleOff	WholeCycleOff	WholeCycleOff	InterphaseOff	InterphaseOff	InterphaseOff	InterphaseOff
Sequenced Reads:	52,414,330	48,339,398	52,404,560	50,852,692	46,620,240	44,566,913	52,534,047	43,582,262	38,975,103	55,794,097	25,473,764	50,347,627	73,606,455	61,353,432	57,644,195	38,439,705	79,620,866	47,342,883	81,232,255	49,073,964	54,616,419	51,080,978	46,091,266	42,108,545	154,372,130	153,997,810	143,181,918	89,440,986	35,315,124	50,233,063	36,780,834	54,958,408	49,791,914	30,292,354	28,224,507	41,925,651
Alignment (% Sequenced Reads)
Normal Paired:	19,569,264 (37.34%)	17,387,936 (35.97%)	19,310,953 (36.85%)	18,638,296 (36.65%)	18,806,085 (40.34%)	16,259,862 (36.48%)	19,114,616 (36.39%)	16,187,618 (37.14%)	19,346,028 (49.64%)	25,359,344 (45.45%)	10,315,616 (40.50%)	22,591,371 (44.87%)	28,691,524 (38.98%)	23,652,534 (38.55%)	26,649,068 (46.23%)	15,162,338 (39.44%)	38,008,007 (47.74%)	21,680,422 (45.79%)	38,851,687 (47.83%)	24,907,849 (50.76%)	21,404,070 (39.19%)	20,567,905 (40.27%)	18,714,491 (40.60%)	16,860,171 (40.04%)	57,682,863 (37.37%)	57,991,395 (37.66%)	52,434,797 (36.62%)	33,647,989 (37.62%)	18,964,020 (53.70%)	26,458,231 (52.67%)	20,044,995 (54.50%)	29,596,359 (53.85%)	26,021,009 (52.26%)	16,318,330 (53.87%)	14,726,057 (52.17%)	22,527,356 (53.73%)
Chimeric Paired:	26,870,118 (51.26%)	25,055,968 (51.83%)	27,066,619 (51.65%)	25,992,274 (51.11%)	22,552,111 (48.37%)	22,606,520 (50.72%)	26,672,023 (50.77%)	21,841,015 (50.11%)	14,151,205 (36.31%)	22,951,514 (41.14%)	11,233,150 (44.10%)	20,973,877 (41.66%)	30,544,763 (41.50%)	25,974,370 (42.34%)	23,305,513 (40.43%)	17,082,173 (44.44%)	29,025,994 (36.46%)	17,408,025 (36.77%)	29,641,873 (36.49%)	16,370,781 (33.36%)	22,304,700 (40.84%)	20,530,460 (40.19%)	18,177,851 (39.44%)	17,069,598 (40.54%)	160,495 (0.10%)	65,639 (0.04%)	45,824 (0.03%)	32,429 (0.04%)	10,888,077 (30.83%)	15,513,169 (30.88%)	10,648,897 (28.95%)	16,855,910 (30.67%)	15,519,299 (31.17%)	9,104,096 (30.05%)	8,656,058 (30.67%)	12,649,919 (30.17%)
Chimeric Ambiguous:	5,770,735 (11.01%)	5,724,601 (11.84%)	5,815,268 (11.10%)	6,055,058 (11.91%)	4,959,677 (10.64%)	5,546,831 (12.45%)	6,554,372 (12.48%)	5,366,620 (12.31%)	5,417,294 (13.90%)	7,387,963 (13.24%)	3,884,742 (15.25%)	6,700,946 (13.31%)	14,225,872 (19.33%)	11,619,001 (18.94%)	7,594,055 (13.17%)	6,136,503 (15.96%)	12,201,387 (15.32%)	7,591,483 (16.04%)	12,342,041 (15.19%)	7,132,860 (14.53%)	10,201,036 (18.68%)	9,113,971 (17.84%)	8,303,330 (18.01%)	7,466,670 (17.73%)	96,528,766 (62.53%)	95,940,772 (62.30%)	90,701,294 (63.35%)	55,760,566 (62.34%)	4,690,038 (13.28%)	6,809,009 (13.55%)	5,018,391 (13.64%)	7,022,536 (12.78%)	7,005,849 (14.07%)	4,148,545 (13.70%)	4,121,211 (14.60%)	5,579,144 (13.31%)
Unmapped:	204,213 (0.39%)	170,893 (0.35%)	211,720 (0.40%)	167,064 (0.33%)	302,367 (0.65%)	153,700 (0.34%)	193,036 (0.37%)	187,009 (0.43%)	60,576 (0.16%)	95,276 (0.17%)	40,256 (0.16%)	81,433 (0.16%)	144,296 (0.20%)	107,527 (0.18%)	95,559 (0.17%)	58,691 (0.15%)	385,478 (0.48%)	662,953 (1.40%)	396,654 (0.49%)	662,474 (1.35%)	706,613 (1.29%)	868,642 (1.70%)	895,594 (1.94%)	712,106 (1.69%)	0 (0.00%)	0 (0.00%)	0 (0.00%)	0 (0.00%)	772,989 (2.19%)	1,452,654 (2.89%)	1,068,551 (2.91%)	1,483,603 (2.70%)	1,245,757 (2.50%)	721,383 (2.38%)	721,181 (2.56%)	1,169,232 (2.79%)
Duplication and Complexity (% Sequenced Reads)
Alignable (Normal+Chimeric Paired):	46,439,382 (88.60%)	42,443,904 (87.80%)	46,377,572 (88.50%)	44,630,570 (87.76%)	41,358,196 (88.71%)	38,866,382 (87.21%)	45,786,639 (87.16%)	38,028,633 (87.26%)	33,497,233 (85.95%)	48,310,858 (86.59%)	21,548,766 (84.59%)	43,565,248 (86.53%)	59,236,287 (80.48%)	49,626,904 (80.89%)	49,954,581 (86.66%)	32,244,511 (83.88%)	67,034,001 (84.19%)	39,088,447 (82.56%)	68,493,560 (84.32%)	41,278,630 (84.12%)	43,708,770 (80.03%)	41,098,365 (80.46%)	36,892,342 (80.04%)	33,929,769 (80.58%)	57,843,358 (37.47%)	58,057,034 (37.70%)	52,480,621 (36.65%)	33,680,418 (37.66%)	29,852,097 (84.53%)	41,971,400 (83.55%)	30,693,892 (83.45%)	46,452,269 (84.52%)	41,540,308 (83.43%)	25,422,426 (83.92%)	23,382,115 (82.84%)	35,177,275 (83.90%)
Unique Reads:	45,829,562 (87.44%)	41,917,465 (86.71%)	45,781,794 (87.36%)	44,081,806 (86.69%)	40,780,291 (87.47%)	38,477,438 (86.34%)	45,224,469 (86.09%)	37,585,193 (86.24%)	32,728,149 (83.97%)	47,158,119 (84.52%)	21,178,548 (83.14%)	42,592,902 (84.60%)	57,283,328 (77.82%)	48,167,162 (78.51%)	48,808,428 (84.67%)	31,426,969 (81.76%)	59,308,158 (74.49%)	33,267,542 (70.27%)	60,499,677 (74.48%)	34,645,292 (70.60%)	36,805,637 (67.39%)	34,917,497 (68.36%)	31,543,961 (68.44%)	28,973,033 (68.81%)					27,839,166 (78.83%)	39,869,752 (79.37%)	29,038,163 (78.95%)	43,899,717 (79.88%)	39,113,760 (78.55%)	24,116,262 (79.61%)	22,291,676 (78.98%)	33,426,598 (79.73%)
PCR Duplicates:	0 (0.00%)	0 (0.00%)	0 (0.00%)	0 (0.00%)	0 (0.00%)	0 (0.00%)	0 (0.00%)	0 (0.00%)	127,688 (0.33%)	169,036 (0.30%)	50,892 (0.20%)	171,722 (0.34%)	493,670 (0.67%)	362,962 (0.59%)	192,482 (0.33%)	123,102 (0.32%)	7,163,628 (9.00%)	5,403,660 (11.41%)	7,406,207 (9.12%)	6,180,866 (12.60%)	6,381,423 (11.68%)	5,694,752 (11.15%)	4,938,519 (10.71%)	4,591,985 (10.91%)					0 (0.00%)	0 (0.00%)	0 (0.00%)	0 (0.00%)	0 (0.00%)	0 (0.00%)	0 (0.00%)	0 (0.00%)
Optical Duplicates:	609,820 (1.16%)	526,439 (1.09%)	595,778 (1.14%)	548,764 (1.08%)	577,905 (1.24%)	388,944 (0.87%)	562,170 (1.07%)	443,440 (1.02%)	641,396 (1.65%)	983,703 (1.76%)	319,326 (1.25%)	800,624 (1.59%)	1,459,289 (1.98%)	1,096,780 (1.79%)	953,671 (1.65%)	694,440 (1.81%)	562,215 (0.71%)	417,245 (0.88%)	587,676 (0.72%)	452,472 (0.92%)	521,710 (0.96%)	486,116 (0.95%)	409,862 (0.89%)	364,751 (0.87%)					2,012,931 (5.70%)	2,101,648 (4.18%)	1,655,729 (4.50%)	2,552,552 (4.64%)	2,426,548 (4.87%)	1,306,164 (4.31%)	1,090,439 (3.86%)	1,750,677 (4.18%)
Library Complexity Estimate:	0	0	0	0	0	0	0	0	4,216,164,970	6,609,607,098	4,420,818,224	5,310,659,179	3,361,698,213	3,228,182,534	6,220,834,139	4,032,493,548	285,818,184	125,159,601	288,234,484	120,850,486	131,355,612	130,933,652	122,297,114	111,207,444
Analysis of Unique Reads (% Sequenced Reads / % Unique Reads)
Intra-fragment Reads:	1,022,668 (1,95% / 2,23%)	1,140,458 (2,36% / 2,72%)	972,440 (1,86% / 2,12%)	1,083,479 (2,13% / 2,46%)	1,268,803 (2,72% / 3,11%)	715,665 (1,61% / 1,86%)	1,257,332 (2,39% / 2,78%)	805,256 (1,85% / 2,14%)	3,999,232 (10,26% / 12,22%)	3,695,398 (6,62% / 7,84%)	1,233,360 (4,84% / 5,82%)	3,687,797 (7,32% / 8,66%)	4,101,086 (5,57% / 7,16%)	2,988,149 (4,87% / 6,20%)	4,490,593 (7,79% / 9,20%)	2,145,269 (5,58% / 6,83%)	3,177,037 (3,99% / 5,36%)	1,400,895 (2,96% / 4,21%)	2,984,317 (3,67% / 4,93%)	2,488,005 (5,07% / 7,18%)	830,227 (1,52% / 2,26%)	817,552 (1,60% / 2,34%)	870,747 (1,89% / 2,76%)	715,976 (1,70% / 2,47%)	168.672	167.324	139.887	87.934	0 (0.00% / 0.00%)	0 (0.00% / 0.00%)	0 (0.00% / 0.00%)	0 (0.00% / 0.00%)	0 (0.00% / 0.00%)	0 (0.00% / 0.00%)	0 (0.00% / 0.00%)	0 (0.00% / 0.00%)
Below MAPQ Threshold:	7,419,644 (14.16% / 16.19%)	6,954,214 (14.39% / 16.59%)	7,524,981 (14.36% / 16.44%)	7,296,574 (14.35% / 16.55%)	6,606,841 (14.17% / 16.20%)	6,399,544 (14.36% / 16.63%)	7,599,728 (14.47% / 16.80%)	6,266,645 (14.38% / 16.67%)	5,479,684 (14.06% / 16.74%)	8,308,456 (14.89% / 17.62%)	3,717,752 (14.59% / 17.55%)	7,119,752 (14.14% / 16.72%)	9,631,111 (13.08% / 16.81%)	8,341,968 (13.60% / 17.32%)	8,094,018 (14.04% / 16.58%)	5,114,775 (13.31% / 16.28%)	11,143,678 (14.00% / 18.79%)	6,632,775 (14.01% / 19.94%)	11,634,991 (14.32% / 19.23%)	6,891,884 (14.04% / 19.89%)	7,277,950 (13.33% / 19.77%)	6,819,813 (13.35% / 19.53%)	6,282,218 (13.63% / 19.92%)	5,539,283 (13.15% / 19.12%)	17,657,393 (11.44% / 31.50%)	17,958,688 (11.66% / 31.83%)	17,269,435 (12.06% / 33.68%)	11,038,897 (12.34% / 33.43%)	4,707,212 (13.33% / 16.91%)	7,532,329 (14.99% / 18.89%)	5,682,146 (15.45% / 19.57%)	7,866,456 (14.31% / 17.92%)	6,798,785 (13.65% / 17.38%)	4,132,840 (13.64% / 17.14%)	3,885,920 (13.77% / 17.43%)	6,117,127 (14.59% / 18.30%)
Hi-C Contacts:	37,387,250 (71.33% / 81.58%)	33,822,793 (69.97% / 80.69%)	37,284,373 (71.15% / 81.44%)	35,701,753 (70.21% / 80.99%)	32,904,647 (70.58% / 80.69%)	31,362,229 (70.37% / 81.51%)	36,367,409 (69.23% / 80.42%)	30,513,292 (70.01% / 81.18%)	27,248,465 (69.91% / 83.26%)	38,849,663 (69.63% / 82.38%)	17,460,796 (68.54% / 82.45%)	35,473,150 (70.46% / 83.28%)	47,652,217 (64.74% / 83.19%)	39,825,194 (64.91% / 82.68%)	40,714,410 (70.63% / 83.42%)	24,166,925 (62.87% / 76.90%)	44,987,443 (56.50% / 75.85%)	25,233,872 (53.30% / 75.85%)	45,880,369 (56.48% / 75.84%)	25,265,403 (51.48% / 72.93%)	28,697,460 (52.54% / 77.97%)	27,280,132 (53.41% / 78.13%)	24,390,996 (52.92% / 77.32%)	22,717,774 (53.95% / 78.41%)	38,237,819 (24.77% / 68.20%)	38,291,079 (24.86% / 67.87%)	33,866,933 (23.65% / 66.05%)	21,892,909 (24.48% / 66.30%)	23,131,954 (65.50% / 83.09%)	32,337,423 (64.37% / 81.11%)	23,356,017 (63.50% / 80.43%)	36,033,261 (65.56% / 82.08%)	32,314,975 (64.90% / 82.62%)	19,983,422 (65.97% / 82.86%)	18,405,756 (65.21% / 82.57%)	27,309,471 (65.14% / 81.70%)
Ligation Motif Present:	33,401,319 (63,73% / 72,88%)	29,895,800 (61,85% / 71,32%)	33,456,329 (63,84% / 73,08%)	31,300,206 (61,55% / 71,00%)	28,962,383 (62,12% / 71,02%)	27,723,874 (62,21% / 72,05%)	32,555,318 (61,97% / 71,99%)	26,669,089 (61,19% / 70,96%)	15,807,274 (40,56% / 48,30%)	23,387,479 (41,92% / 49,59%)	12,343,624 (48,46% / 58,28%)	22,177,136 (44,05% / 52,07%)	36,984,896 (50,25% / 64,56%)	31,187,716 (50,83% / 64,75%)	23,738,903 (41,18% / 48,64%)	19,421,119 (50,52% / 61,80%)	27,413,101 (34,43% / 46,22%)	15,073,158 (31,84% / 45,31%)	28,011,940 (34,48% / 46,30%)	14,121,256 (28,78% / 40,76%)	17,916,503 (32,80% / 48,68%)	16,741,745 (32,77% / 47,95%)	15,006,752 (32,56% / 47,57%)	13,769,167 (32,70% / 47,52%)	35,610,274	36,118,521	32,092,325	21,007,630
3' Bias (Long Range):	81% - 19%	82% - 18%	81% - 19%	81% - 19%	79% - 21%	80% - 20%	80% - 20%	79% - 21%	71% - 29%	72% - 28%	78% - 22%	73% - 27%	80% - 20%	80% - 20%	71% - 29%	83% - 17%	73% - 27%	73% - 27%	73% - 27%	71% - 29%	77% - 23%	76% - 24%	76% - 24%	77% - 23%	86% - 14%	86% - 14%	86% - 14%	86% - 14%
Pair Type % (L-I-O-R):	25% - 25% - 25% - 25%	25% - 25% - 25% - 25%	25% - 25% - 25% - 25%	25% - 25% - 25% - 25%	25% - 25% - 25% - 25%	25% - 25% - 25% - 25%	25% - 25% - 25% - 25%	25% - 25% - 25% - 25%									25% - 25% - 25% - 25%	25% - 25% - 25% - 25%	25% - 25% - 25% - 25%	25% - 25% - 25% - 25%	25% - 25% - 25% - 25%	25% - 25% - 25% - 25%	25% - 25% - 25% - 25%	25% - 25% - 25% - 25%					13% - 61% - 13% - 13%	14% - 59% - 14% - 14%	14% - 59% - 14% - 14%	13% - 61% - 13% - 13%	14% - 59% - 14% - 14%	15% - 56% - 14% - 15%	15% - 55% - 15% - 15%	14% - 59% - 14% - 14%
Analysis of Hi-C Contacts (% Sequenced Reads / % Unique Reads)
Inter-chromosomal:	6,114,319 (11.67% / 13.34%)	6,229,974 (12.89% / 14.86%)	6,288,247 (12.00% / 13.74%)	6,900,391 (13.57% / 15.65%)	4,266,273 (9.15% / 10.46%)	5,507,448 (12.36% / 14.31%)	7,090,536 (13.50% / 15.68%)	5,522,333 (12.67% / 14.69%)	3,407,427 (8.74% / 10.41%)	3,372,597 (6.04% / 7.15%)	2,327,735 (9.14% / 10.99%)	3,011,295 (5.98% / 7.07%)	7,230,187 (9.82% / 12.62%)	5,385,978 (8.78% / 11.18%)	4,539,370 (7.87% / 9.30%)	3,281,042 (8.54% / 10.44%)	6,659,543 (8.36% / 11.23%)	3,688,399 (7.79% / 11.09%)	9,232,802 (11.37% / 15.26%)	4,784,852 (9.75% / 13.81%)	2,748,574 (5.03% / 7.47%)	2,563,091 (5.02% / 7.34%)	2,774,869 (6.02% / 8.80%)	2,661,887 (6.32% / 9.19%)	6,658,336 (4.31% / 11.88%)	7,343,445 (4.77% / 13.02%)	8,729,079 (6.10% / 17.02%)	5,524,375 (6.18% / 16.73%)	2,783,018 (7.88% / 10.00%)	4,047,471 (8.06% / 10.15%)	3,190,475 (8.67% / 10.99%)	4,220,744 (7.68% / 9.61%)	4,029,308 (8.09% / 10.30%)	2,452,045 (8.09% / 10.17%)	2,285,562 (8.10% / 10.25%)	3,337,139 (7.96% / 9.98%)
Intra-chromosomal:	31,272,931 (59.66% / 68.24%)	27,592,819 (57.08% / 65.83%)	30,996,126 (59.15% / 67.70%)	28,801,362 (56.64% / 65.34%)	28,638,374 (61.43% / 70.23%)	25,854,781 (58.01% / 67.19%)	29,276,873 (55.73% / 64.74%)	24,990,959 (57.34% / 66.49%)	23,841,038 (61.17% / 72.85%)	35,477,066 (63.59% / 75.23%)	15,133,061 (59.41% / 71.45%)	32,461,855 (64.48% / 76.21%)	40,422,030 (54.92% / 70.57%)	34,439,216 (56.13% / 71.50%)	36,175,040 (62.76% / 74.12%)	20,885,883 (54.33% / 66.46%)	38,327,900 (48.14% / 64.63%)	21,545,473 (45.51% / 64.76%)	36,647,567 (45.11% / 60.57%)	20,480,551 (41.73% / 59.11%)	25,948,886 (47.51% / 70.50%)	24,717,041 (48.39% / 70.79%)	21,616,127 (46.90% / 68.53%)	20,055,887 (47.63% / 69.22%)	31,579,483 (20.46% / 56.33%)	30,947,634 (20.10% / 54.86%)	25,137,854 (17.56% / 49.02%)	16,368,534 (18.30% / 49.57%)	20,348,936 (57.62% / 73.09%)	28,289,952 (56.32% / 70.96%)	20,165,542 (54.83% / 69.44%)	31,812,517 (57.88% / 72.47%)	28,285,667 (56.81% / 72.32%)	17,531,377 (57.87% / 72.70%)	16,120,194 (57.11% / 72.31%)	23,972,332 (57.18% / 71.72%)
Short Range (<20Kb):	13,164,838 (25.12% / 28.73%)	11,658,370 (24.12% / 27.81%)	13,045,896 (24.89% / 28.50%)	12,253,904 (24.10% / 27.80%)	13,829,136 (29.66% / 33.91%)	11,393,994 (25.57% / 29.61%)	13,727,949 (26.13% / 30.36%)	10,841,614 (24.88% / 28.85%)									19,552,602 (24.56% / 32.97%)	10,717,124 (22.64% / 32.21%)	19,568,822 (24.09% / 32.35%)	11,778,835 (24.00% / 34.00%)	11,477,010 (21.01% / 31.18%)	10,782,185 (21.11% / 30.88%)	9,737,165 (21.13% / 30.87%)	8,496,756 (20.18% / 29.33%)					13,187,986 (37.34% / 47.37%)	17,586,683 (35.01% / 44.11%)	12,473,910 (33.91% / 42.96%)	20,678,585 (37.63% / 47.10%)	17,535,618 (35.22% / 44.83%)	10,579,580 (34.92% / 43.87%)	9,591,071 (33.98% / 43.03%)	15,101,954 (36.02% / 45.18%)
Long Range (>20Kb):	18,108,080 (34.55% / 39.51%)	15,934,441 (32.96% / 38.01%)	17,950,220 (34.25% / 39.21%)	16,547,450 (32.54% / 37.54%)	14,809,217 (31.77% / 36.31%)	14,460,782 (32.45% / 37.58%)	15,548,917 (29.60% / 34.38%)	14,149,341 (32.47% / 37.65%)									18,775,248 (23.58% / 31.66%)	10,828,316 (22.87% / 32.55%)	17,078,686 (21.02% / 28.23%)	8,701,691 (17.73% / 25.12%)	14,471,855 (26.50% / 39.32%)	13,934,826 (27.28% / 39.91%)	11,878,943 (25.77% / 37.66%)	11,559,116 (27.45% / 39.90%)					7,160,950 (20.28% / 25.72%)	10,703,269 (21.31% / 26.85%)	7,691,632 (20.91% / 26.49%)	11,133,932 (20.26% / 25.36%)	10,750,049 (21.59% / 27.48%)	6,951,797 (22.95% / 28.83%)	6,529,123 (23.13% / 29.29%)	8,870,378 (21.16% / 26.54%)
